# MotSASi: Functional Short Linear Motifs (SLiMs) prediction based on genomic single nucleotide variants and structural data

**DOI:** 10.1101/2021.08.05.455287

**Authors:** Mariano Martín, Carlos P. Modenutti, Juan P. Nicola, Marcelo A. Marti

**Author notes:** Mariano Martín,; Marcelo A Marti.

## Abstract

Short linear motifs (SLiMs) are key to cell physiology mediating reversible protein-protein interactions. Precise identification of SLiMs remains a challenge, being the main drawback of most bioinformatic prediction tools their low specificity (high number of false positives). An important, usually overlooked, aspect is the relation between SLiMs mutations and disease. The presence of variants in each residue position can be used to assess the relevance of the corresponding residue(s) for protein function, and its (in)tolerance to change.

In the present work, we combined sequence variant information and structural analysis of the energetic impact of single amino acid substitution (SAS) in SLiM-Receptor complex structure, and showed that it significantly improves prediction of true functional SLiMs. Our strategy is based on building a SAS tolerance matrix that shows, for each position, whether one of the possible 19 SAS is tolerated or not. Herein we present the MotSASi strategy and analyze in detail 4 SLiMs involved in intracellular protein trafficking. Our results show that inclusion of variant and sequence information significantly improves both prediction of true SLiMs and rejection of false positives, while also allowing better classification of variants inside SLiMs, a results with a direct impact in clinical genomics.
