## Supplemental Table 1 for "MotSASi: Functional Short Linear Motifs (SLiMs) prediction based on genomic single nucleotide variants and structural data"

	Motif	Discarded with Matrix	Discarded in Refinement	Predicted High Confidence	Predicted Low Confidence
0	Phospho-Independent Tyrosine-based	['Q8NGP4_0', 'P09923_0', 'P42694_0', 'Q6UX53_0', 'P05187_0', 'O75603_0', 'Q9Y2P4_0', 'P35913_0', 'A0AVI4_0', 'Q96C11_0', 'P35611_0', 'Q5C9Z4_0', 'B5MCY1_0', 'Q96NT3_0', 'Q9UKN7_0', 'Q5JPH6_0', 'P11182_0', 'P09016_0', 'Q499Z3_0', 'Q96ME1_0', 'Q8IUH5_0', 'Q8NGG0_0', 'Q8NGL9_0', 'Q96GX1_0', 'Q9UHC1_1', 'Q6UB35_0', 'O75355_0', 'Q96JN8_0', 'P14060_0', 'Q8TE73_0', 'Q13206_0', 'Q6ZNQ3_0', 'Q9P2M1_0', 'O…	['Q7Z6Z7_0', 'P98172_0', 'P35498_0', 'P07902_0', 'Q5T4D3_0', 'Q13224_0', 'Q9GZU1_0', 'P41161_0', 'Q96PV0_0', 'Q5HYI8_0', 'Q32MH5_0', 'Q7Z4L5_1', 'P01160_0', 'Q6ZR08_1', 'Q8NH48_0', 'Q6QHF9_0', 'Q96RY7_0', 'P20807_0', 'Q9UHA7_0', 'Q86YT5_0', 'Q9H7Z3_0', 'Q96PV0_0', 'P20807_0', 'Q6PP77_0', 'Q8WV16_0', 'Q02763_0', 'Q86X52_1', 'P55210_0', 'Q6NUN7_0', 'P16989_0', 'Q5T764_1', 'P09017_0', 'P16066_0', 'Q…	['Q6ZR08_2', 'Q14183_0', 'Q8NHH9_0', 'Q9BSA4_0', 'Q13635_0', 'Q5T7P8_0', 'P26010_1', 'P0CG41_0', 'Q9HAI6_0', 'Q8IX94_0', 'Q9P2P5_0']	['Q6P1W5_0', 'Q9Y215_0']
0	Type 1 PDZ-binding	['Q68D42_0', 'Q3KNT9_0', 'Q9BXX0_0', 'P30046_0', 'Q08426_0', 'Q9UBP0_0']	['Q9H5J0_0', 'Q53R41_0', 'Q6ZPB5_0', 'P24347_0', 'Q92608_0', 'Q9HD33_0', 'Q6ZTZ1_0', 'Q99645_0', 'Q5GAN3_0', 'Q9H4E5_0', 'Q8IYD8_0', 'P98066_0', 'Q6PEW0_0', 'P20809_0', 'P52790_0', 'Q8IVL0_0']	['Q9HBX8_0', 'Q6TDP4_0', 'Q8IZ08_0', 'Q06495_0', 'Q96BD0_0', 'Q96B33_0', 'Q5SYB0_0', 'Q9Y5Y0_0', 'Q6PEX7_0', 'Q9NR81_0', 'P11169_0', 'Q5T6X5_0', 'P17655_0', 'Q6ZVD8_0', 'O00322_0', 'Q5SSQ6_0', 'Q7Z5M5_0', 'P08138_0', 'Q9BZJ6_0', 'A6NM03_0', 'Q7L211_0', 'O60669_0', 'Q6DN12_0', 'Q8NGV6_0', 'Q9H1C0_0']	['P09493_0', 'P51843_0', 'Q9ULM0_0', 'A6NEF3_0', 'O95822_0', 'P14920_0', 'Q9BTF0_0', 'O75792_0', 'Q8TD94_0', 'Q6IV72_0', 'A8MWP4_0', 'Q96PP9_0', 'Q5JTZ9_0', 'Q53GI3_0, Q8NEL0_0, Q15147_0, Q587J8_0, Q96G42_0']
0	Tryptophan-acidic	['P51659_0', 'P13569_0', 'Q5VTT5_1', 'Q4KWH8_0', 'Q8N7X2_0', 'Q8WZ42_15', 'Q6ZQQ6_4', 'Q86SQ6_0', 'O00206_0', 'Q05481_0', 'Q8N398_0', 'Q96QE4_0', 'Q96NH3_0', 'O43451_0', 'P49327_0', 'Q96JM4_0', 'Q96PV0_0', 'Q8N328_0', 'Q15825_0', 'Q8N7B6_0', 'Q702N8_0', 'Q9C0I4_0', 'Q8IXR5_0', 'P06213_0', 'Q3SYC2_0', 'Q8NFM4_0', 'Q96NY7_0', 'Q9HC29_2', 'Q58DX5_0', 'P18850_0', 'Q8WZ75_0', 'Q9BW66_0', 'O60220_0', '…	['O60602_0', 'Q96Q05_0', 'Q9P2L0_0', 'P14679_0', 'O43699_0', 'Q9NZP6_0', 'Q06187_0', 'O75445_0', 'P11362_0', 'Q14524_0', 'Q8WZ42_14', 'P26572_0', 'F8WCM5_0', 'Q9HD43_2', 'Q99973_2', 'Q6L9W6_0', 'Q5VTT5_0', 'Q14118_0', 'O43395_0', 'P56192_0', 'Q8NAN2_0', 'O95873_0', 'Q96M95_0', 'Q5U651_0', 'Q8N6Y0_0', 'Q13637_0', 'P48382_0', 'Q99797_0', 'Q8WXE0_0', 'Q96KG9_0', 'Q8NCL9_0', 'Q0VDD8_0', 'Q9GZZ6_0', '…	['O43307_0', 'Q8IZY2_0', 'Q9ULD2_0', 'Q9UGI9_0', 'Q9NTJ4_1', 'Q6ZQX7_0', 'A4D2P6_0', 'Q86T75_0', 'Q8IV45_0', 'O95255_0']	['Q8N7N1_0']
0	Acidic-diLeucine	['Q8WX94_4', 'Q13315_3', 'O75445_6', 'P31785_0', 'Q14587_2', 'O95025_2', 'Q92917_2', 'Q9Y5I3_3', 'Q9BPX5_0', 'Q9UQD0_3', 'O75165_7', 'Q9Y5G5_5', 'P35125_0', 'Q8NFW1_3', 'Q9NY93_0', 'P06753_0', 'Q8IWU2_0', 'Q8IYK4_0', 'P49593_1', 'P68133_0', 'O43272_4', 'O75445_1', 'Q96P69_2', 'Q8WX94_3', 'Q8TE73_15', 'P22760_0', 'P02730_5', 'Q9C099_7', 'Q9HD87_2', 'Q2VPB7_4', 'Q5S007_12', 'Q96GK7_1', 'P04424_5', …	['P0CG23_1', 'Q8NE09_3', 'Q17RB8_2', 'P04808_0', 'P21802_0', 'P17948_0', 'A4IF30_0', 'Q92692_0', 'Q8N1W1_2', 'P08700_0', 'Q01974_2', 'Q96I82_0', 'Q9P206_0', 'P12111_0', 'P53675_11', 'Q12849_1', 'P11532_20', 'Q562E7_3', 'Q9UHC1_1', 'P49454_12', 'Q8IVH4_4', 'Q92581_0', 'O95785_0', 'Q9HCS2_0', 'Q9GZU2_1', 'Q8NGZ9_0', 'O15230_8', 'Q96FG2_2', 'Q9H857_0', 'Q8WUJ3_3', 'P56962_0', 'O15069_0', 'Q9NR99_2',…	['Q96P56_5', 'Q5T197_0', 'Q5T1A1_2', 'Q9NRD9_5', 'Q7Z434_0', 'Q9NZM1_2', 'Q86UT5_1', 'Q9HC10_5', 'Q9HD43_7', 'Q13621_1', 'Q92543_0', 'O15056_9', 'Q8IY95_1', 'Q7RTX0_1', 'O14843_3', 'P09619_1', 'Q8NF91_30', 'Q8NF91_50', 'Q8NF91_59', 'Q8WXH0_38', 'Q8WXH0_34', 'Q6ZMZ3_6', 'Q9H1Z9_1', 'Q13733_0', 'Q5VV63_0', 'P51654_2', 'Q92953_1', 'Q68DV7_0', 'A0FGR9_0', 'O15529_3', 'O75146_3', 'A6NKX4_0', 'Q9BSR8_0…	['Q4G0N8_5', 'Q96JE7_2', 'Q8WXH0_27', 'Q9Y4D8_22', 'Q99758_7', 'Q68CQ1_6', 'Q8WXH0_51', 'P48066_1', 'Q6UWJ1_0', 'P47901_1', 'Q8TDW4_0', 'Q9HBM0_7', 'Q8N8V8_1', 'Q9Y4E1_0', 'Q9Y4D8_1', 'P86790_1', 'Q9BZE9_1', 'Q86YJ5_3', 'Q6ZVK1_1', 'Q96IV6_0', 'Q96DW6_1', 'Q86YT6_7', 'Q9HBM0_6', 'O75154_3', 'Q6Q0C1_0', 'Q92521_0', 'A6NKB5_3', 'Q14254_1', 'Q13702_0', 'Q68CQ1_3', 'Q8NF91_56', 'Q52LC2_2', 'Q5VYP0_4'…
